# A rare natural lipid induces neuroglobin expression to prevent amyloid oligomers toxicity and retinal neurodegeneration

**DOI:** 10.1101/2021.06.23.449608

**Authors:** Henry Patrick Oamen, Nathaly Romero Romero, Philip Knuckles, Juha Saarikangas, Yuhong Dong, Fabrice Caudron

## Abstract

Most neurodegenerative diseases such as Alzheimer’s disease are proteinopathies linked to the toxicity of amyloid oligomers. Treatments to delay or cure these diseases are lacking. Using budding yeast, we report that the natural lipid tripentadecanoin induces expression of the nitric oxide oxidoreductase Yhb1 to prevent the formation of protein aggregates during aging and extends replicative lifespan. In mammals, tripentadecanoin induces expression of the Yhb1 orthologue, neuroglobin, to protect neurons against amyloid toxicity. Tripentadecanoin also rescues photoreceptors in a mouse model of retinal degeneration and retinal ganglion cells in a Rhesus monkey model of optic atrophy. Together, we propose that tripentadecanoin affects p-bodies to induce neuroglobin expression and offers a potential treatment for proteinopathies and retinal neurodegeneration.

**One Sentence Summary:** The natural lipid tripentadecanoin is cytoprotective against amyloid oligomer toxicity and retinal neurodegeneration by inducing YHBI/neuroglobin expression in yeast and mammals.
