## Supplemental Table 1 for "A rare natural lipid induces neuroglobin expression to prevent amyloid oligomers toxicity and retinal neurodegeneration"

### Sheet: Supplemental table 1
Genes	Process_name	Significant_genes_count	Total_genes_group_count	Percent_significant_genes	P-value	Padj-value
GCY1; YHB1; ASK10; NQM1; NCE103; YDL124W; TDA1; YDR222W;	GO:0034599~cellular response to oxidative stress	8	85	9.41176	9.43e-08	1.32e-05
AQY2; ATO3; YLL053C; GAP1; PHO84; FET4; YLR152C; OPT2;	GO:0055085~transmembrane transport	8	252	3.1746	0.000196651	0.0137656
AQY2; YLL053C;	GO:0006833~water transport	2	4	50	0.000586291	0.0273602
GPD2; GCY1;	GO:0006071~glycerol metabolic process	2	9	22.2222	0.0021066	0.0704959
PHO84; VTC3;	GO:0006797~polyphosphate metabolic process	2	10	20	0.00251771	0.0704959
MIG2; HXK1; GPD2; NQM1;	GO:0005975~carbohydrate metabolic process	4	95	4.21053	0.00347925	0.0811826
HXK1;	GO:0001678~cellular glucose homeostasis	1	5	20	0.0376708	0.0976651
HXK1;	GO:0006013~mannose metabolic process	1	5	20	0.0376708	0.0976651
BDH1;	GO:0006066~alcohol metabolic process	1	5	20	0.0376708	0.0976651
GPD2;	GO:0006072~glycerol-3-phosphate metabolic process	1	4	25	0.0314901	0.0976651
YDL124W;	GO:0006725~cellular aromatic compound metabolic process	1	2	50	0.019012	0.0976651
ALD4;	GO:0006740~NADPH regeneration	1	5	20	0.0376708	0.0976651
ATO3;	GO:0006847~plasma membrane acetate transport	1	3	33.3333	0.0252705	0.0976651
OPT2;	GO:0006857~oligopeptide transport	1	4	25	0.0314901	0.0976651
ALD4; YER160C; YHR214C-B; SNZ1; HXK1; GOR1;	GO:0008152~metabolic process	6	281	2.13523	0.00912071	0.0976651
NQM1;	GO:0009052~pentose-phosphate shunt, non-oxidative branch	1	4	25	0.0314901	0.0976651
GOR1;	GO:0009436~glyoxylate catabolic process	1	1	100	0.0127142	0.0976651
SPI1;	GO:0010447~response to acidic pH	1	5	20	0.0376708	0.0976651
FET4;	GO:0015680~intracellular copper ion transport	1	4	25	0.0314901	0.0976651
GAP1;	GO:0015823~phenylalanine transport	1	3	33.3333	0.0252705	0.0976651
OPT2;	GO:0015833~peptide transport	1	5	20	0.0376708	0.0976651
GAP1;	GO:0015846~polyamine transport	1	4	25	0.0314901	0.0976651
NCE103;	GO:0015976~carbon utilization	1	5	20	0.0376708	0.0976651
PHO5;	GO:0016036~cellular response to phosphate starvation	1	5	20	0.0376708	0.0976651
HXK1;	GO:0019318~hexose metabolic process	1	5	20	0.0376708	0.0976651
ALD4;	GO:0019413~acetate biosynthetic process	1	4	25	0.0314901	0.0976651
GCY1;	GO:0019568~arabinose catabolic process	1	4	25	0.0314901	0.0976651
YER160C; YHR214C-B;	GO:0032196~transposition	2	46	4.34783	0.0372358	0.0976651
HXK1;	GO:0032445~fructose import	1	2	50	0.019012	0.0976651
BDH1;	GO:0034079~butanediol biosynthetic process	1	1	100	0.0127142	0.0976651
FET4;	GO:0034755~iron ion transmembrane transport	1	5	20	0.0376708	0.0976651
GAP1;	GO:0035524~proline transmembrane transport	1	4	25	0.0314901	0.0976651
OPT2;	GO:0035672~oligopeptide transmembrane transport	1	3	33.3333	0.0252705	0.0976651
VTC3; OPT2;	GO:0042144~vacuole fusion, non-autophagic	2	34	5.88235	0.0218184	0.0976651
YDL124W;	GO:0042180~cellular ketone metabolic process	1	2	50	0.019012	0.0976651
GCY1;	GO:0042843~D-xylose catabolic process	1	4	25	0.0314901	0.0976651
YDL124W;	GO:0043603~cellular amide metabolic process	1	1	100	0.0127142	0.0976651
OPT2;	GO:0044088~regulation of vacuole organization	1	3	33.3333	0.0252705	0.0976651
GPD2;	GO:0046168~glycerol-3-phosphate catabolic process	1	3	33.3333	0.0252705	0.0976651
HXK1;	GO:0046323~glucose import	1	3	33.3333	0.0252705	0.0976651
OPT2;	GO:0051515~positive regulation of monopolar cell growth	1	1	100	0.0127142	0.0976651
YHB1; ALD4; YDL124W; GCY1; BDH1; GPD2; GOR1;	GO:0055114~oxidation-reduction process	7	336	2.08333	0.00547605	0.0976651
CLB1;	GO:0060631~regulation of meiosis I	1	1	100	0.0127142	0.0976651
OPT2;	GO:0061091~regulation of phospholipid translocation	1	3	33.3333	0.0252705	0.0976651
YHB1;	GO:0071218~cellular response to misfolded protein	1	3	33.3333	0.0252705	0.0976651
NCE103;	GO:0071244~cellular response to carbon dioxide	1	2	50	0.019012	0.0976651
PHO84;	GO:0071421~manganese ion transmembrane transport	1	5	20	0.0376708	0.0976651
YHB1;	GO:0071500~cellular response to nitrosative stress	1	1	100	0.0127142	0.0976651
ASK10;	GO:0090372~positive regulation of glycerol transport	1	2	50	0.019012	0.0976651
PHO84;	GO:0097080~plasma membrane selenite transport	1	3	33.3333	0.0252705	0.0976651
MIG2;	GO:1900436~positive regulation of filamentous growth of a population of unicellular organisms in response to starvation	1	4	25	0.0314901	0.0976651
GAP1;	GO:1902047~polyamine transmembrane transport	1	5	20	0.0376708	0.0976651
YHB1;	GO:1902170~cellular response to reactive nitrogen species	1	1	100	0.0127142	0.0976651
PHO84;	GO:1904728~positive regulation of replicative senescence	1	1	100	0.0127142	0.0976651
YER160C; YHR214C-B;	GO:0015074~DNA integration	2	47	4.25532	0.0386659	0.0984224
SNZ1;	GO:0008615~pyridoxine biosynthetic process	1	6	16.6667	0.043813	0.103963
YHB1;	GO:0009636~response to toxic substance	1	6	16.6667	0.043813	0.103963
FET4;	GO:0035434~copper ion transmembrane transport	1	6	16.6667	0.043813	0.103963
SNZ1;	GO:0042819~vitamin B6 biosynthetic process	1	6	16.6667	0.043813	0.103963
HXK1;	GO:0006000~fructose metabolic process	1	7	14.2857	0.049917	0.104304
YER160C; YHR214C-B;	GO:0006278~RNA-dependent DNA biosynthetic process	2	54	3.7037	0.0492432	0.104304
PHO5;	GO:0006796~phosphate-containing compound metabolic process	1	7	14.2857	0.049917	0.104304
PHO84;	GO:0006828~manganese ion transport	1	7	14.2857	0.049917	0.104304
CLB1;	GO:0010696~positive regulation of mitotic spindle pole body separation	1	7	14.2857	0.049917	0.104304
ATO3;	GO:0019740~nitrogen utilization	1	7	14.2857	0.049917	0.104304
IME1;	GO:0040020~regulation of meiotic nuclear division	1	7	14.2857	0.049917	0.104304
ATO3;	GO:0072488~ammonium transmembrane transport	1	7	14.2857	0.049917	0.104304
SPL2;	GO:0006469~negative regulation of protein kinase activity	1	8	12.5	0.0559828	0.107364
PHO5; PHO12;	GO:0016311~dephosphorylation	2	57	3.50877	0.0540633	0.107364
ASK10;	GO:0044257~cellular protein catabolic process	1	8	12.5	0.0559828	0.107364
HXK1;	GO:0051156~glucose 6-phosphate metabolic process	1	8	12.5	0.0559828	0.107364
DDR2;	GO:0070301~cellular response to hydrogen peroxide	1	8	12.5	0.0559828	0.107364
YER160C; YHR214C-B;	GO:0071897~DNA biosynthetic process	2	57	3.50877	0.0540633	0.107364
FET4;	GO:0006829~zinc ion transport	1	9	11.1111	0.0620109	0.111302
ATO3;	GO:0015696~ammonium transport	1	9	11.1111	0.0620109	0.111302
RTC3;	GO:0016070~RNA metabolic process	1	9	11.1111	0.0620109	0.111302
VTC3;	GO:0016237~lysosomal microautophagy	1	9	11.1111	0.0620109	0.111302
GOR1;	GO:1903507~negative regulation of nucleic acid-templated transcription	1	9	11.1111	0.0620109	0.111302
MIG2;	GO:0000433~carbon catabolite repression of transcription from RNA polymerase II promoter by glucose	1	10	10	0.0680013	0.114701
GPD2;	GO:0006116~NADH oxidation	1	10	10	0.0680013	0.114701
PHO84;	GO:0006817~phosphate ion transport	1	10	10	0.0680013	0.114701
SNZ1;	GO:0042823~pyridoxal phosphate biosynthetic process	1	10	10	0.0680013	0.114701
CLB1;	GO:0045787~positive regulation of cell cycle	1	10	10	0.0680013	0.114701
ALD4;	GO:0006067~ethanol metabolic process	1	11	9.09091	0.0739543	0.119007
CLB1;	GO:0008284~positive regulation of cell proliferation	1	11	9.09091	0.0739543	0.119007
FET4;	GO:0015677~copper ion import	1	11	9.09091	0.0739543	0.119007
YER160C; YHR214C-B;	GO:0090501~RNA phosphodiester bond hydrolysis	2	68	2.94118	0.0730573	0.119007
SPL2;	GO:0043086~negative regulation of catalytic activity	1	12	8.33333	0.0798702	0.125639
WSC4;	GO:0045047~protein targeting to ER	1	12	8.33333	0.0798702	0.125639
NQM1;	GO:0006098~pentose-phosphate shunt	1	13	7.69231	0.0857492	0.133388
ALD4;	GO:0006090~pyruvate metabolic process	1	14	7.14286	0.0915915	0.139378
SNZ1;	GO:0009228~thiamine biosynthetic process	1	14	7.14286	0.0915915	0.139378
CLB1;	GO:0007088~regulation of mitotic nuclear division	1	15	6.66667	0.0973973	0.144142
HXK1;	GO:0046835~carbohydrate phosphorylation	1	15	6.66667	0.0973973	0.144142
YER160C; YHR214C-B;	GO:0090502~RNA phosphodiester bond hydrolysis, endonucleolytic	2	81	2.46914	0.0978108	0.144142
GAP1;	GO:0003333~amino acid transmembrane transport	1	16	6.25	0.103167	0.148901
DDR2;	GO:0009267~cellular response to starvation	1	16	6.25	0.103167	0.148901
YDR222W;	GO:0006979~response to oxidative stress	1	18	5.55556	0.114598	0.162058
WSC4;	GO:0009408~response to heat	1	18	5.55556	0.114598	0.162058
CLB1;	GO:0007052~mitotic spindle organization	1	19	5.26316	0.12026	0.168364
YHR214C-B; YER160C;	GO:0032197~transposition, RNA-mediated	2	93	2.15054	0.122448	0.16973
HXK1;	GO:0006006~glucose metabolic process	1	20	5	0.125887	0.172786
WSC4;	GO:0006612~protein targeting to membrane	1	21	4.7619	0.131479	0.178709
NQM1;	GO:0001300~chronological cell aging	1	23	4.34783	0.142557	0.190076
YER160C; YHR214C-B;	GO:0006310~DNA recombination	2	102	1.96078	0.141825	0.190076
CLB1;	GO:0000079~regulation of cyclin-dependent protein serine/threonine kinase activity	1	24	4.16667	0.148045	0.190149
CLB1;	GO:0000086~G2/M transition of mitotic cell cycle	1	24	4.16667	0.148045	0.190149
HXK1;	GO:0006096~glycolytic process	1	24	4.16667	0.148045	0.190149
VTC3;	GO:0007034~vacuolar transport	1	24	4.16667	0.148045	0.190149
SNZ1;	GO:0006520~cellular amino acid metabolic process	1	27	3.7037	0.164302	0.209112
YER160C; YHR214C-B;	GO:0090305~nucleic acid phosphodiester bond hydrolysis	2	113	1.76991	0.166331	0.209787
PHO5;	GO:0008361~regulation of cell size	1	29	3.44828	0.174971	0.216779
FET4;	GO:0055072~iron ion homeostasis	1	29	3.44828	0.174971	0.216779
YLL053C; YCL042W; YBL029W; PHO12; YHL005C; YER188W; YNL018C; YLR152C; YDR222W; PHM6;	GO:0008150~biological_process	10	1127	0.887311	0.176722	0.217027
ATO3; FET4;	GO:0006811~ion transport	2	119	1.68067	0.180005	0.219136
OPT2;	GO:0045454~cell redox homeostasis	1	34	2.94118	0.201066	0.242666
CLB1;	GO:0000278~mitotic cell cycle	1	36	2.77778	0.211277	0.250668
TDA1;	GO:0018105~peptidyl-serine phosphorylation	1	36	2.77778	0.211277	0.250668
GAP1;	GO:0006865~amino acid transport	1	46	2.17391	0.260449	0.30641
DDR2;	GO:0034605~cellular response to heat	1	47	2.12766	0.265198	0.309398
SPL2;	GO:0006623~protein targeting to vacuole	1	53	1.88679	0.293074	0.339094
IME1;	GO:0007124~pseudohyphal growth	1	54	1.85185	0.297618	0.341529
YER160C; YHR214C-B;	GO:0006508~proteolysis	2	175	1.14286	0.312205	0.355355
HXK1; TDA1;	GO:0016310~phosphorylation	2	214	0.934579	0.402867	0.45485
IME1; MIG2;	GO:0045944~positive regulation of transcription by RNA polymerase II	2	219	0.913242	0.414142	0.463839
WSC4;	GO:0071555~cell wall organization	1	93	1.07527	0.454229	0.504699
IME1;	GO:0030435~sporulation resulting in formation of a cellular spore	1	110	0.909091	0.51129	0.563627
IME1;	GO:0006357~regulation of transcription by RNA polymerase II	1	113	0.884956	0.520736	0.569555
MIG2;	GO:0000122~negative regulation of transcription by RNA polymerase II	1	115	0.869565	0.526934	0.571867
TDA1;	GO:0006468~protein phosphorylation	1	136	0.735294	0.587465	0.630694
IME1;	GO:0051321~meiotic cell cycle	1	137	0.729927	0.59015	0.630694
SPI1;	GO:0031505~fungal-type cell wall organization	1	147	0.680272	0.616081	0.653419
RTC3;	GO:0042254~ribosome biogenesis	1	196	0.510204	0.721693	0.754007
CLB1;	GO:0051301~cell division	1	196	0.510204	0.721693	0.754007
RTC3;	GO:0006364~rRNA processing	1	204	0.490196	0.735994	0.763253
DDR2;	GO:0006974~cellular response to DNA damage stimulus	1	210	0.47619	0.746246	0.768194
MIG2; IME1;	GO:0006355~regulation of transcription, DNA-templated	2	509	0.392927	0.848123	0.866695
IME1; MIG2;	GO:0006351~transcription, DNA-templated	2	527	0.379507	0.861942	0.873159
CLB1;	GO:0007049~cell cycle	1	307	0.325733	0.866922	0.873159
OPT2;	GO:0015031~protein transport	1	393	0.254453	0.925524	0.925524
