## Supplemental Table 2 for "A rare natural lipid induces neuroglobin expression to prevent amyloid oligomers toxicity and retinal neurodegeneration"

### Sheet: Sheet1
		Strain	Purpose	MAT	genotype
		yFC153	Hsp104-GFP MEP	a	ade2::hisG his3 leu2 lys2 ura3D0 trp1D63 hoD::SCW11pr-Cre-EBD78-NatMX loxP-UBC9-loxP-LEU2 loxP-CDC20-Intron-loxP-HPHMX Hsp104-GFP:HIS3
		yFC154	Hsp104-mcherry MEP	alpha	HSP104-mCherry:KanMX ade2::hisG his3 leu2 met15D::ADE2 ura3D0 trp1D63 hoD::SCW11pr-Cre-EBD78-NatMX loxP-UBC9-loxP-LEU2 loxP-CDC20-Intron-loxP-HPHMX
		yFC369	pho84∆ MEP	a	ade2::hisG his3 leu2 lys2 ura3D0 trp1D63 hoD::SCW11pr-Cre-EBD78-NatMX loxP-UBC9-loxP-LEU2 loxP-CDC20-Intron-loxP-HPHMX Hsp104-GFP:HIS3 pho84::kanMX
		yFC371	yhb1∆ MEP	a	ade2::hisG his3 leu2 lys2 ura3D0 trp1D63 hoD::SCW11pr-Cre-EBD78-NatMX loxP-UBC9-loxP-LEU2 loxP-CDC20-Intron-loxP-HPHMX Hsp104-GFP:HIS3 yhb1::kanMX
		yFC391	vtc4∆ MEP	a	ade2::hisG his3 leu2 lys2 ura3D0 trp1D63 hoD::SCW11pr-Cre-EBD78-NatMX loxP-UBC9-loxP-LEU2 loxP-CDC20-Intron-loxP-HPHMX Hsp104-GFP:HIS3 vtc4::kanMX
		yFC557	Yhb1-GFP MEP	alpha	HSP104-mCherry:KanMX ade2::hisG his3 leu2 met15D::ADE2 ura3D0 trp1D63 hoD::SCW11pr-Cre-EBD78-NatMX loxP-UBC9-loxP-LEU2 loxP-CDC20-Intron-loxP-HPHMX YHB1-GFP::HIS3MX6
		yFC572	Lsm1-GFP	alpha	HSP104-mCherry:KanMX ade2::hisG his3 leu2 met15D::ADE2 ura3D0 trp1D63 hoD::SCW11pr-Cre-EBD78-NatMX loxP-UBC9-loxP-LEU2 loxP-CDC20-Intron-loxP-HPHMX LSM1-GFP:HIS3MX6
		yFC630	mpt5∆ MEP (2)	a	ade2::hisG his3 leu2 lys2 ura3D0 trp1D63 hoD::SCW11pr-Cre-EBD78-NatMX loxP-UBC9-loxP-LEU2 loxP-CDC20-Intron-loxP-HPHMX Hsp104-GFP:HIS3 mpt5::kanMX
		yFC655	GFP-Yhb1 (1)	a	his3∆1 leu2∆0 ura3∆0 met15∆0 GPDprom:GFP-Yhb1:hphNT1
